# Evolutionary trade-offs between growth and reproduction under obesogenic conditions: sex-biased skeletal and gonadal maturation in mice

**DOI:** 10.64898/2026.07.16.738527

**Authors:** Clarissa R. Coveney, Amar Sarkar, Neil G.O. Ibata, David E. Maridas, Devandar Kaushik, Alanah McKeever, Jenna Shoman, Seiji Aoki, Talia Kahan, Cary Allen-Blevins, Danalaxshmi S. Ganapathee, Alexander S. Okamoto, Gayani Senevirathne, Emily M. Venable, Grace Rubin, Laura D. Schell, Victoria A. Tobolsky, Daniel E. Lieberman, Rachel N. Carmody, Terence D. Capellini

## Abstract

Adolescence is a brief period during which finite energy resources are reallocated from linear growth toward reproductive maturation. Rising childhood obesity and earlier onset of puberty suggest that modern, energy rich diets may distort these evolved energy allocation rules, but causal mechanisms remain unclear. Here, we expose male and female wild-type and leptin receptor deficient (*Db/Db*) to either high fat or normal chow diets. We longitudinally analyze metabolic, skeletal, gonadal, endocrine and insulin-receptor phenotypes from 4-10 weeks of age (sexual maturation window in mice). In WT males, HFDs increased adiposity and impaired glucose tolerance, and selectively remodeled joint morphology, advanced gonadal maturation, and shifted insulin receptor expression from growth plates to testes. Together, these changes indicate a rebalancing of energy use toward reproduction at the expense of skeletal and metabolic health. WT females showed subtler systemic metabolic disruption but clear diet-responsive changes in growth plate and ovarian maturation. Our findings indicate that energy-rich diets during adolescence shift evolved allocation rules to prioritize reproductive readiness over skeletal robustness in a sex-dependent manner, with potential consequences for precocious puberty and bone health in humans.
