## Supplementary Table 1 for "Evolutionary trade-offs between growth and reproduction under obesogenic conditions: sex-biased skeletal and gonadal maturation in mice"

### Sheet: Sheet1
Sex	Genotype	Diet	Identifier	Bicondylar Width (mm)	Notch Width (mm)	Notch Height (mm)	Medial Condyle Width (mm)	Lateral Condyle Width (mm)	Troch Width - Medial (mm)	Troch Width - Central (mm)	Troch Width - Lateral (mm)	Troch Depth (mm)	Troch Angle	MFC Curvature Radius (mm)	LFC Curvature Radius (mm)	Patellar Angle	Patellar Height (mm)	Valgus Cut Angle (VCA)	Neck-Shaft Angle	Femoral Head Offset (mm)	Femoral Neck Length	Femoral Neck Diameter	Femoral Length (mm)	Femoral Length (mm) to Growth Plate	Femoral Length (mm) to center of FH	Femoral Head Diameter (mm)	MTS	LTS	Tibial Width (mm)	Medial Spine Height (mm)	Lateral Spine height (mm)	Tibial Length (mm)	TV_C	BV_C	BV/TV_C	Tb.N_C	Tb.Th_C	Tb.Sp_C	TV	BV	BV/TV	Tb.N	Tb.Th	Tb.Sp
F	WT	Normal chow	17	2.496	0.56	0.773	0.838	0.788	2.535	2.282	2.291	0.167	125.21	1.078	1.0035	133.859	1.529	7.383	141.54	2.023	1.378	0.931	14.11	13.74	13.67	1.354	26.258	28.067	2.465	0.24	0.233	16.32	2.1587	1.975	0.9149	1.195	0.183	0.653	3.5946	0.6066	0.1687	4.6129	0.0357	0.1812
F	WT	Normal chow	18	2.42	0.632	0.699	0.815	0.765	2.587	2.332	2.294	0.155	131.526	1.053	1.065	126.075	1.42										24.665	21.88	2.577	0.264	0.304	15.72
F	WT	Normal chow	19																														2.5487	2.3359	0.9165	1.038	0.201	0.761	3.9794	0.6877	0.1728	4.2976	0.0392	0.1934
F	WT	Normal chow	20	2.657	0.636	0.655	0.853	0.871	2.667	2.379	2.451	0.2	142.475	1.0775	1.077	129.994	1.463	5.23	141.304	1.873	1.44	0.896	14.94	13.99	13.98	1.198	22.848	30.341	2.546	0.286	0.395	16.49	2.0935	1.9014	0.9083	1.06	0.173	0.77	3.7671	0.5961	0.1582	4.424	0.0344	0.1916
M	WT	Normal chow	21	2.642	0.644	0.783	0.855	0.833	2.607	2.339	2.462	0.237	123.528	1.0995	1.074	127.657	1.406	4.932	149.485	1.656	1.59	1.126	15.7	14.58	14.6	1.391	21.112	18.683	2.789	0.203	0.321	17.13	2.6005	2.3852	0.9172	1.111	0.205	0.695	4.1656	0.8645	0.2075	4.9907	0.0409	0.1595
M	WT	Normal chow	22	2.602	0.556	0.716	0.978	0.821	2.793	2.42	2.569	0.183	130.308	1.091	1.0685	122.026	1.586	5.172	143.853	1.808	1.322	0.981	15.09	14.05	14.13	1.44	27.096	30.179	2.702	0.302	0.239	16.88	2.1552	1.9596	0.909243	1.011	0.176	0.812	3.4985	0.7541	0.21555	5.4753	0.039	0.1436
M	WT	Normal chow	23	2.577	0.615	0.73	0.869	0.878	2.702	2.361	2.457	0.183	126.483	0.9445	1.0985	123.503	1.6	5.111	144.08	1.91	1.449	1.092	14.87	14.01	13.84	1.25	24.939	23.663	2.794	0.345	0.346	16.91	1.8391	1.6733	0.9099	1.589	0.165	0.463	3.1042	0.3814	0.1229	3.4808	0.0342	0.2531
M	WT	Normal chow	24	2.52	0.606	0.858	0.871	0.843	2.774	2.443	2.51	0.198	120.411	1.037	1.126	134.098	1.519	5.039	141.82	1.71	1.87	1.075	15.18	14.45	14.38	1.588	37.062	33.179	2.711	0.3	0.192	17.2	1.967	1.7893	0.9096	1.149	0.172	0.697	2.9882	0.3088	0.1033	2.9081	0.0343	0.3095
M	WT	HFD	25																														2.0111	1.8426	0.9162	1.029	0.176	0.795	3.2089	0.4329	0.1349	3.8009	0.0347	0.2284
M	WT	HFD	26	2.524	0.633	0.738	0.862	0.798	2.659	2.36	2.454	0.144	135.848	0.972	0.912	138.985	1.517	5.377	149.846	1.739	1.483	0.948	14.67	13.83	13.64	1.306	33.854	30.468	2.612	0.332	0.2	17.2	1.6164	1.4252	0.8817	1.169	0.142	0.713	2.6878	0.2154	0.0801	2.7946	0.027	0.3309
M	WT	HFD	27	2.556	0.633	0.774	0.907	0.798	2.681	2.372	2.478	0.172	128.382	1.002	0.965	125.591	1.553	5.362	143.711	1.623	1.566	1.03	15.05	14.16	14.09	1.402	21.239	20.538	2.525	0.243	0.344	17.14	2.1007	1.9295	0.9185	0.727	0.182	1.193	3.277	0.4764	0.1454	3.8729	0.0372	0.221
M	WT	HFD	28																														1.0316	0.9061	0.8783	1.411	0.103	0.605	2.3741	0.1196	0.0504	1.7118	0.0261	0.5581
F	WT	HFD	29	2.544	0.613	0.685	0.841	0.802	2.478	2.223	2.378	0.212	132.067	0.971	1.0125	124.52	1.478	6.987	145.63	1.83	1.558	0.917	14.3	13.54	13.39	1.37	31.595	28.176	2.39	0.281	0.234	16.12	1.3965	1.1523	0.8251	1.043	0.111	0.846	3.2773	0.3141	0.0958	2.9226	0.0308	0.3114
F	WT	HFD	30	2.43	0.653	0.657	0.865	0.801	2.244	2.194	2.427	0.144	135.246	1.0045	0.9985	133.776	1.468	5.894	139.829	1.539	1.508	1.008	13.95	13.19	13.63	1.233	28.835	24.364	2.634	0.249	0.306	16.25	1.6826	1.4953	0.8887	1.068	0.147	0.788	3.2457	0.5218	0.1608	3.9255	0.041	0.2137
F	WT	HFD	31	2.51	0.62	0.738	0.887	0.813	2.34	2.101	2.214	0.236	130.145	1.0515	0.927	133.248	1.434	5.752	137.271	1.783	1.382	0.931	14.23	13.01	12.99	1.339	29.35	31.214	2.013	0.3	0.307	15.82	1.7838	1.6168	0.9064	1.023	0.161	0.814	3.0121	0.4155	0.1379	3.6167	0.0376	0.2389
F	WT	HFD	32	2.565	0.611	0.731	0.833	0.795	2.479	2.159	2.222	0.201	123.658	0.9525	1.034	124.999	1.432	5.187	138.647	1.77	1.346	1.041	14.54	13.73	13.66	1.479	31.244	29.625	2.71	0.31	0.408	16.27	1.6824	1.4418	0.857	0.94	0.134	0.928	4.178	0.9257	0.2216	4.8378	0.046	0.167
F	Db/Db	Normal chow	33	2.399	0.564	0.698	0.828	0.781	2.354	2.044	2.119	0.196	120.246	0.9105	1.0495	125.062	1.566	5.335	150.222	1.475	1.244	0.821	12.81	12.19	12.03	1.349	33.929	30.43	2.579	0.251	0.332	15.28	1.9226	1.7246	0.897	1.429	0.165	0.534	3.0269	0.4008	0.1324	3.5741	0.0359	0.2439
F	Db/Db	Normal chow	34	2.401	0.518	0.71	0.891	0.847	2.294	2.11	2.163	0.196	117.705	0.9355	0.91	139.45	1.464	5.269	148.089	1.674	1.407	0.879	13.11	12.25	11.94	1.251	31.355	32.048	2.635	0.329	0.358	15.58	1.8852	1.6894	0.8962	1.112	0.162	0.735	3.5611	0.4378	0.1229	3.4528	0.0356	0.254
F	Db/Db	Normal chow	35	2.333	0.526	0.729	0.838	0.741	2.327	2.01	2.12	0.207	109.114	0.8805	0.9385				139.242	1.457	0.921	0.817		11.46	11.36	1.377	29.075	29.456	2.514	0.248	0.276	14.91	1.5138	1.3137	0.8678	0.811	0.124	0.108	2.8688	0.8457	0.2948	6.3538	0.0472	0.1101
F	Db/Db	Normal chow	36	2.426	0.572	0.713	0.89	0.849	2.307	2.164	2.405	0.226	124.379	0.9415	0.9355	133.998	1.49	6.314	140.16	1.545	1.227	0.779	12.98	12.64	12.37	1.315	38.698	35.363	2.578	0.263	0.394	15.41	1.6963	1.5069	0.8883	1.343	0.147	0.596	3.0724	0.3794	0.1235	3.9086	0.306	0.2252
M	Db/Db	Normal chow	37	2.463	0.549	0.733	0.923	0.86	2.321	2.077	2.27	0.234	118.183	1.038	0.958	129.861	1.539	6.21	142.179	1.45	1.295	0.94	13.18	12.95	12.84	1.442	30.08	20.378	2.684	0.305	0.334	16.12
M	Db/Db	Normal chow	38	2.429	0.583	0.683	0.876	0.879	2.389	2.128	2.255	0.232	125.28	0.9125	0.9365	138.573	1.545	6.061	147.134	1.752	1.451	0.832	12.95	12.49	12.32	1.361	27.761	29.333	2.693	0.278	0.373	15.55
M	Db/Db	Normal chow	39	2.409	0.71	0.69	0.721	0.789	2.274	2.041	2.178	0.131	128.708	0.816	0.867		1.2	5.513	149.755	1.513	0.897	0.577	10.5	9.747	9.716	1.0239	34.695	26.467	2.43	0.372	0.208	13.14
M	Db/Db	Normal chow	40	2.539	0.515	0.802	0.904	0.837	2.365	2.114	2.291	0.247	115.506	1.093	1.016	122.987	1.531	5.7	143.098	1.596	1.298	0.853	13.77	12.94	12.92		27.616	23.863	2.654	0.323	0.333	15.97
F	Db/Db	HFD	41	2.402	0.497	0.704	0.914	0.805	2.248	2.117	2.271	0.209	125.315	1.003	0.9615	132.502	1.424	5.679	140.049	1.393	1.152	0.932	12.5	12.02	11.88	1.534	20.773	22.806	2.593	0.31	0.315	15.33
F	Db/Db	HFD	42	2.647	0.606	0.803	0.979	0.856	2.669	2.431	2.52	0.192	128.504	1.068	0.993	130.795	1.515	5.644	141.517	1.425	1.335	0.834	13.29	12.63	12.5	1.526	18.688	23.145	2.762	0.271	0.319	15.73
F	Db/Db	HFD	43	2.333	0.495	0.693	0.906	0.8	2.252	1.959	2.18	0.263	119.106	1.0065	0.987	125.707	1.501	5.068	123.317	1.298	1.23	0.531	13.13	12.46	12.13	1.304	16.783	29.497	2.538	0.298	0.312	15.3	1.7485	1.5365	0.8788	1.043	0.143	0.815	3.0435	0.251	0.0825	2.8025	0.0279	0.3289
F	Db/Db	HFD	44	2.507	0.502	0.739	0.94	0.88	2.48	2.161	2.247	0.208	129.625	0.9655	0.995	132.633	1.498	7.334	144.068	1.623	1.485	0.936	12.65	12.22	12.35	1.456	36.383	36.773	2.812	0.311	0.439	15.56	2.0817	1.8915	0.9086	0.894	0.175	0.942	3.4118	0.4097	0.1201	3.2815	0.0357	0.2691
M	Db/Db	HFD	45	2.498	0.636	0.81	0.804	0.83	2.627	2.279	2.371	0.242	130.168	1.018	1.0185	138.236	1.491			N/A	N/A	N/A	N/A	N/A	N/A	N/A	23.335	10.993	2.577	0.33	0.313	15.29	1.9663	1.783	0.9068	1.014	0.17	0.815	3.1323	0.4448	0.142	3.6274	0.0386	0.2371
M	Db/Db	HFD	46	2.342	0.575	0.742	0.861	0.749	2.272	2.051	2.272	0.231	125.899	1.0345	0.995	136.572	1.528	6.009	141.74	1.5	1.386	0.768	12.86	12.44	12.28	1.534	25.008	22.521	2.693	0.275	0.275	15.9	1.8661	1.6554	0.8871	0.907	0.153	0.948	3.0397	0.8579	0.2822	6.524	0.0437	0.1096
M	Db/Db	HFD	47	2.509	0.543	0.744	1.017	0.812	2.472	2.209	2.376	0.258	117.453	1.006	0.976			6.355	138.003	1.514	1.157	0.897	12.97	12.46	12.26	1.606	25.784	28.527	2.623	0.23	0.313	15.87	1.9373	1.9203	0.9912	3.4048	0.3002	-0.0065	1.7016	1.489	0.8751	0.797	0.133	1.119
M	Db/Db	HFD	48	2.511	0.614	0.734	0.9	0.777	2.592	2.333	2.378	0.166	128.32	0.9795	0.9645	125.478	1.466	5.176	149.789	1.353	1.129	0.864	13.35	12.64	12.44	1.387	29.191	30.206	2.508	0.37	0.327	15.75	1.9373	1.7526	0.9047	1.213	0.17	0.653	3.0328	0.48	0.1583	4.1098	0.0379	0.2054
F	WT	HFD	49	2.431	0.657	0.746	0.866	0.808	2.505	2.19	2.315	0.202	132.241	1.076	1.044	132.235	1.428	6.346	141.337	1.915	1.486	0.914	14.32	13.67	13.7	1.317	30.083	25.679	2.666	0.234	0.29	16.22	1.9571	1.7446	0.8914	1.329	0.158	0.593	3.9085	0.4381	0.1121	3.4277	0.032	0.2598
F	WT	HFD	50	2.464	0.566	0.787	0.842	0.795	2.364	2.12	2.187	0.211	133.848	1.0485	1.012	121.331	1.381	5.929	142.337	1.894	1.357	1.124	14.7	13.53	13.51	1.324	33.145	25.724	2.646	0.266	0.279	16.26	2.1881	1.9553	0.8936	1.254	0.164	0.632	3.6998	0.4113	0.1112	3.2305	0.0339	0.2757
F	WT	HFD	51	2.492	0.566	0.706	0.903	0.874	2.527	2.243	2.336	0.215	123.761	0.994	1.068	135.417	1.394	5.388	135.119	1.497	1.617	0.96	14.6	13.8	13.71	1.383	30.174	35.485	2.754	0.248	0.295	16.86	1.863	1.682	0.9028	0.886	0.158	0.969	2.6326	0.2565	0.0974	3.0364	0.0292	0.3001
F	WT	HFD	52	2.561	0.7	0.828	0.948	0.711	2.533	2.249	2.359	0.172	120.105	1.0305	1.0085	127.758	1.546	5.754	144.629	1.786	1.391	0.976	14.85	14.18	14.08	1.247	26.725	22.647	2.168	0.22	0.224	16.81	2.0757	1.8953	0.9131	1.153	0.178	0.688	3.2865	0.4079	0.1241	3.4647	0.0346	0.254
M	WT	HFD	53	2.57	0.565	0.841	0.74	0.721	2.337	2.127	2.254	0.244	125.641	1.0625	1.063	127.581	1.415	4.664	142.497	1.646	1.785	1.133	14.41	13.52	13.37	1.379	30.775	33.698	2.651	0.286	0.335	16.91	2.3158	2.1203	0.9156	1.303	0.193	0.573	3.8973	0.682	0.175	4.7952	0.0355	0.173
M	WT	HFD	54	2.606	0.677	0.818	0.905	0.964	2.32	2.284	2.525	0.255	127.504	1.1325	1.0325	131.032	1.515										28.908	27.677	2.6	0.377	0.384	16.83	2.257	2.0734	0.9187	1.083	0.191	0.731	3.8187	0.9189	0.2406	5.426	0.0446	0.1397
M	WT	HFD	55	2.516	0.622	0.744	0.906	0.836	2.711	2.353	2.465	0.211	131.385	1.269	1.1235	136.86	1.531	5.784	145.832	1.913	1.753	1.259	14.39	13.72	13.49	1.371	24.294	27.92	2.706	0.341	0.348	16.97	2.3814	0.21665	0.9098	1.186	0.188	0.654	4.155	0.7735	0.1862	4.7423	0.0388	0.1721
M	WT	HFD	56																														1.813	1.6311	0.8997	1.431	0.163	0.535	2.6789	0.4554	0.17	4.4413	0.0379	0.1873
F	WT	Normal chow	57																														2.0927	1.8998	0.9078	1.289	0.178	0.597	3.6027	0.6516	0.1809	4.7391	0.0373	0.1737
F	WT	Normal chow	58																														1.6666	1.492	0.8953	1.296	0.157	0.613	2.5595	0.3071	0.12	3.6973	0.0308	0.2396
F	WT	Normal chow	59	2.463	0.563	0.767	0.894	0.793	2.419	2.204	2.273	0.199	127.598	0.959	1.0395	135.017	1.439	5.144	144.521	1.674	1.194	0.952	14.5	13.49	13.38	1.18	15.883	23.443	2.286	0.35	0.339	16.33	1.9199	1.7529	0.913	1.148	0.178	0.692	2.5794	0.3484	0.1351	3.9911	0.033	0.2175
F	WT	Normal chow	60	2.6	0.633	0.793	0.871	0.897	2.691	2.492	2.517	0.195	127.303	1.139	1.121	130.241	1.577	5.204	149.573	1.87	1.673	0.888	15.18	14.17	14.19	1.308	18.072	21.701	2.652	0.316	0.39	16.74	2.2297	1.9899	0.8925	0.794	0.167	1.09	3.725	0.4414	0.1185	3.2532	0.0359	0.2715
M	WT	Normal chow	61	2.688	0.634	0.742	0.944	0.892	2.768	2.493	2.665	0.188	131.301	1.0095	1.0065	133.096	1.632	5.048	142.572	1.704	1.931	1.036	15.36	14.66	14.46	1.54	25.666	27.62	2.909	0.386	0.356	17.32	2.2438	2.0409	0.9096	1.228	0.185	0.628	3.461	0.7272	0.2101	5.401	0.0385	0.1466
M	WT	Normal chow	62	2.531	0.584	0.823	0.923	0.746	2.495	2.263	2.379	0.226	127.436	1.009	1.017	136.054	1.541	6.14	142.5	1.952	1.751	1.049	14.88	13.99	14.14		24.512	27.173	2.802	0.399	0.413	16.64	2.1468	1.9448	0.9059	1.198	0.18	0.654	3.5263	0.7426	0.2106	5.5618	0.037	0.1428
M	WT	Normal chow	63	2.616	0.616	0.75	0.895	0.891	2.675	2.386	2.588	0.21	131.763	1.088	1.05	131.296	1.442	5.493	146.008	1.99	1.642	1.006	14.75	13.93	13.9	1.368	22.699	18.572	2.496	0.324	0.304	16.8	2.2079	2.0134	0.9119	0.889	0.183	0.941	3.3377	0.7056	0.2114	5.5995	0.0373	0.1413
M	WT	Normal chow	64	2.682	0.671	0.773	0.947	0.867	2.742	2.444	2.566	0.204	130.266	1.079	1.021	136.757	1.576	4.833	144.618	1.731	1.752	1.004	14.93	14.14	14	1.492	22.207	27.83	2.638	0.397	0.385	16.87	1.8538	1.6644	0.8978	1.083	0.16	0.762	3.0913	0.5387	0.1743	5.1501	0.0329	0.1613
M	Db/Db	HFD	65	2.448	0.526	0.677	0.856	0.8	2.185	1.972	2.123	0.233	124.825	0.9745	0.996	124.957	1.487	5.913	137.649	1.52	1.227	0.913	13.08	12.64	12.52	1.424	20.456	17.726	2.651	0.243	0.337	15.9	2.018	1.812	0.8979	1.383	0.166	0.557	3.7672	0.6162	0.1636	4.3909	0.0366	0.1911
M	Db/Db	HFD	66																														2.3042	2.0915	0.9077	0.871	0.179	0.967	4.0808	0.6328	0.1551	4.1804	0.0365	0.2027
M	Db/Db	HFD	67	2.564	0.599	0.768	0.999	0.828	2.497	2.17	2.368	0.251	115.095	0.97	0.966	132.549	1.501	6.371	149.033	1.798	1.672	0.989	13.43	12.96	12.76	1.371	32.557	29.346	2.637	0.305	0.328	15.99
M	Db/Db	HFD	68	2.353	0.538	0.707	0.955	0.783	2.277	2.012	2.147	0.228	118.599	1.0525	1.0185	132.38	1.424	5.482	142.241	1.474	1.603	0.928	13.36	12.99	12.74	1.423	32.538	37.9	2.74	0.316	0.446	16.28	1.9349	1.7119	0.8847	1.059	0.152	0.79	3.6804	0.4903	0.1332	4.0366	0.0318	0.2159
F	Db/Db	HFD	69	2.557	0.542	0.752	0.944	0.816	2.412	2.172	2.34	0.215	120.918	1.049	0.9815	132.144	1.512	6.175	144.539	1.692	1.335	0.944	13.12	12.52	12.57	1.583	27.203	34.349	2.575	0.285	0.335	15.95	1.9819	1.7625	0.8893	1.092	0.155	0.759	3.8247	0.5653	0.1478	4.3848	0.0325	0.1956
F	Db/Db	HFD	70	2.419	0.554	0.711	0.839	0.876	2.243	1.913	2.037	0.221	119.727	1.075	0.9525	118.301	1.496	6.041	143.819	1.594	1.336	0.995	13.08	12.26	12.02	1.585	20.85	23.35	2.62	0.233	0.287	15.55	1.9619	1.7558	0.8949	1.198	0.163	0.67	3.5172	0.3895	0.1107	3.4077	0.0314	0.2621
F	Db/Db	HFD	71	2.454	0.555	0.7	0.827	0.885	2.278	2.037	2.203	0.227	127.817	0.9705	0.9525	131.828	1.452	5.257	147.706	1.659	1.309	0.929	13.19	12.65	12.34	1.312	18.778	13.011	2.544	0.355	0.341	15.91	2.0149	1.7933	0.89	0.997	0.159	0.842	3.4709	0.3454	0.0995	3.2982	0.0284	0.2784
F	Db/Db	HFD	72	2.416	0.534	0.699	0.885	0.721	2.469	2.13	2.155	0.201	120.483	1.0365	0.954	127.346	1.506	6.395	141.515	1.669	1.3	0.973	13.05	12.58	12.46	1.473	20.973	21.352	2.765	0.315	0.328	15.73	2.0178	1.8024	0.8932	1.062	0.16	0.781	3.6919	0.4087	0.1107	3.4333	0.031	0.2602
M	Db/Db	Normal chow	73	2.434	0.605	0.769	0.913	0.754	2.238	2.06	2.272	0.247	114.115	0.9835	1.006	126.706	1.552	5.123	144.908	1.628	1.335	0.95	13.27	12.65	12.55	1.477	13.018	24.748	2.868	0.253	0.394	15.92	1.7321	1.5254	0.8807	1.199	0.141	0.692	3.1402	0.3185	0.1014	3.4198	0.0279	0.2645
M	Db/Db	Normal chow	75																														1.7981	1.5982	0.8888	1.049	0.15	0.803	3.1737	0.4454	0.1404	4.3249	0.0312	0.2
M	Db/Db	Normal chow	76																														1.9258	1.6981	0.8817	0.965	0.148	0.887	3.3784	0.4534	0.1342	4.2628	0.0302	0.2044
F	Db/Db	Normal chow	77
F	Db/Db	Normal chow	78	2.536	0.596	0.776	0.936	0.817	2.427	2.143	2.331	0.234	111.834	0.975	0.954	130.725	1.46		150.827	1.854	1.503	0.875		12.36	12.35	1.491	21.089	34.659	2.645	0.248	0.328	15.7	1.7185	1.5131	0.8805	1.004	0.145	0.85	2.927	0.3643	0.1244	3.9046	0.0307	0.2254
F	Db/Db	Normal chow	79	2.098	0.496	0.475	0.743	0.796	2.014	1.707	1.963	0.309	113.985	0.9995	0.9625	135.747	1.496	6.694	144.507	1.535	1.283	0.806	12.34	12.2	11.8	1.546	30.52	32.657	2.699	0.377	0.379	15.26	1.8029	1.6174	0.8971	1.116	0.16	0.734	3.2633	0.5147	0.1577	4.7426	0.0324	0.1785
F	Db/Db	Normal chow	80																														1.7548	1.5585	0.8881	1.14	0.146	0.73	2.9149	0.3229	0.1108	3.5252	0.0302	0.2534
